# A rapid growth rate underpins the dominance of *Hanseniaspora uvarum* in spontaneous grape juice fermentations

**DOI:** 10.1101/2024.08.16.608365

**Authors:** Cristobal A. Onetto, Jane McCarthy, Simon A. Schmidt

## Abstract

*Hanseniaspora uvarum* is consistently observed as the dominant non-*Saccharomyces* species in spontaneous grape juice fermentations. However, the physiological mechanisms and physicochemical variables influencing the prevalence of *H. uvarum* over other non-*Saccharomyces* species remain unclear. We tested the physicochemical parameters contributing to *H. uvarum* dominance by inoculating a chemically diverse set of grape juices with a mock community whose composition was defined following a comprehensive microbial survey of spontaneous fermentations. Our findings indicated that the chemical composition of grape juice had minimal impact on the microbial dynamics of fermentation, with *H. uvarum* emerging as the dominant non-*Saccharomyces* species in nearly all conditions tested. Grape juice composition primarily influenced the total yeast abundance of the mock community. Flow cytometry analysis confirmed that *H. uvarum* has a faster growth rate than *Saccharomyces cerevisiae* and several other *Hanseniaspora spp*.. Moreover, its growth was not affected by the presence of *S. cerevisiae*, explaining its rapid dominance in spontaneous fermentations. The rapid growth of *H. uvarum* negatively impacted the growth of *S. cerevisiae*, with significant implications for fermentation performance and sugar consumption. The results of this study suggest that the fast growth rate of *H. uvarum* enables it to quickly dominate the grape juice environment during the early stages of fermentation. This physiological advantage indicates that the initial abundance of *H. uvarum* may be critical to the outcome of spontaneous fermentations, as evidenced by its direct impact on the growth of *S. cerevisiae* and fermentation performance.
