## Supplementary material for "A rapid growth rate underpins the dominance of *Hanseniaspora uvarum* in spontaneous grape juice fermentations": Table S1, Table S2, Table S3, Table S4, Table S5, Table S6

### Sheet: Table S1
Table S1. Yeast isolates used in this study
species	strain	modifications
Saccharomyces cerevisiae	AWRI1492 (CSM)
Hanseniapora uvarum	AWRI1276
Aureobasidium pullulans	AWRI4229
Metschnikowia pulcherrima	AWRI3050
Pichia kudriavzevii	AWRI4915
Hanseniaspora opuntiae	AWRI4907
Torulaspora delbrueckii	AWRI5046
Saccharomyces cerevisiae	AWRI4928	BFP inserted in HO-locus
Hanseniaspora opuntiae	AWRI5723
Hanseniaspora guilliermondii	AWRI5720
Hanseniaspora valbyensis	AWRI4909
Hanseniaspora pseudoguilliermondii:	AWRI5722

### Sheet: Table S2
Table S2. Abundance of each species in the mock-community stock and the relative abundance calculated through ITS metabarcoding.
species	cells/mL (stock)	rel abundance stock (%)	rel abundance ITS sequencing stock (%)
S. cerevisiae	2.58957e+07	64.7392	78.9
H. uvarum	6.84807e+06	17.1202	12.2
A. pullulans	3.67347e+06	9.18367	3.9
M. pulcherrima	2.63039e+06	6.57596	2.7
P. kudriavzevii	498866	1.24717	1.7
T. delbrueckii	453515	1.13379	0.4

### Sheet: Table S3
Table S3. Chemical parameters for eight Chardonnay juices obtained from regions across Australia before and after fermentation with a microbial mock-community.
parameter	CHD_100	CHD_13	CHD_49	CHD_58	CHD_63	CHD_74	CHD_82	CHD_91
Juice
sugars	206.507	188.35	200.177	177.733	180.833	181.647	187.697	193.623
so2	2.92	10.52	36.71	13.23	21.47	32.29	14.64	16.33
YAN	289	387	358	298	222	527	561	248
AMINO	228	261	286	226	165	385	434	166
pH	3.54	3.5	3.35	3.6	3.23	3.38	3.52	2.96
Aluminium	64	86	179	73	94	92	110	124
Ammonia	74	153	87	87	69	173	155	100
Calcium	133	94	92	94	100	116	130	81
Chromium	15	6	26	9	10	12	12	6
Cobalt	6	2.7	4.8	4.1	2.5	5.7	7.4	9
Copper	0.7	0.4	0.7	1.7	0.3	0.3	5.2	1
Magnesium	119	93	93	107	89	100	113	111
Manganese	2.7	0.8	2	0.4	0.7	0.7	1	1.7
Nickel	18.7	11.7	17.5	7.9	10.1	11.2	14.1	17.5
Potassium	876	1349	396	1018	525	541	626	250
Strontium	1054	1280	3381	451	713	871	972	341
Zinc	750	586	1324	491	648	1715	804	1198
Wine
ethyl acetate	102033	99401.6	73622.2	80144.3	68694.2	89418.7	91382.4	56264
2_methylpropanol	47517.3	41319.5	42053.4	30648.7	55921.6	23410.2	26340.5	68960.5
acetic acid	194514	149004	222490	140434	140792	181089	195805	554168
butanol	1089.7	742.485	670.174	502.026	515.563	680.697	1134.27	1003.31
ethyl propanoate	172.79	161.424	71.498	145.609	180.93	91.1295	94.1188	77.1499
ethyl 2_methylpropanoate	10.4081	8.76748	11.3517	8.75779	16.7863	5.63577	7.84377	12.6576
3_methylbutanol	129449	77139.5	64311.1	59062.2	133083	58674.7	70517.9	125020
2_methylbutanol	31534.7	20371.2	19234.9	18159.5	29124.8	17722.2	19115.4	36800.9
2_methylpropyl acetate	173.539	119.405	261.286	120.084	83.9494	164.368	136.667	164.85
ethyl butanoate	359.494	346.928	327.953	325.937	186.304	332.57	323.382	130.152
2_methylpropanoic acid	860.137	819.008	969.076	960.981	1146.99	826.728	769.79	1110.28
ethyl 3_methylbutanoate	0.904726	0.872449	0.905388	0.720283	1.28055	0.740576	0.760928	1.78716
butanoic acid	750.921	851.086	839.132	858.025	607.919	732.604	722.54	889.925
3_methylbutyl acetate	4906.79	3707.44	3594.38	3312.61	2161.86	3984.76	3841.89	1717.15
2_methylbutyl acetate	252.249	146.392	216.454	165.404	72.3938	230.483	194.428	115.267
hexanol	4781.14	1509.95	746.227	2769.11	1666.83	1058.2	1910.09	922.549
3_methylbutanoic acid	126.184	85.7011	179.955	113.41	180.348	98.2004	108.799	365.598
2_methylbutanoic acid	116.218	67.0158	103.216	126.987	120.557	84.7894	88.4755	233.165
ethyl hexanoate	1209.85	830.789	1039.46	920.633	636.301	1137.32	1107.67	813.4
hexyl acetate	1369.23	391.141	327.829	829.202	250.327	429.913	735.654	167.349
hexanoic acid	4749.83	3444.29	3816.89	4301.6	2669.29	4272.22	4694.83	4703.78
2_phenylethanol	17181.5	11124.4	8632.48	17987.5	19554.1	12507.1	8934.98	17909.3
ethyl octanoate	1834.23	1302.79	2162.27	1829.79	1249.42	2333.28	2286.66	1237.42
octanoic acid	8267.82	6534.01	8150.71	7532.95	5334.79	9396.72	9467.42	6117.96
2_phenylethyl acetate	700.428	316.74	295.73	706.042	221.604	614.428	308.354	213.955
ethyl decanoate	650.313	409.088	736.15	411.476	419.72	777.073	1063.25	420.361
decanoic acid	2135.16	1610.16	2525.11	1754.72	1449.31	2868.54	3018.27	1035.77

### Sheet: Table S4
Table S4. Pearson correlation analysis results between yeast abundance and chemical parameters. Only significant (p < 0.05) and larger than 0.7 correlation coeficient results are displayed.
var1	var2	corr	P-value
CFU_T2	pH	0.94	0.000475
Mp_T1	acetic acid	0.92	0.001
Pk_T2	pH	0.91	0.00188
Hu_T1	pH	0.89	0.00304
Hu_T2	pH	0.89	0.00294
Pk_T1	pH	0.89	0.00288
fermentation_completion	2_methylpropanol	0.89	0.00289
Mp_T1	3_methylbutanoic acid	0.87	0.00499
CFU_T2	ethyl acetate	0.87	0.0047
fermentation_completion	2_methylbutanol	0.87	0.00506
CFU_T2	ethyl butanoate	0.86	0.0061
Mp_T2	3_methylbutanoic acid	0.85	0.00707
Mp_T1	2_methylbutanoic acid	0.84	0.00902
fermentation_completion	3_methylbutanol	0.84	0.00952
Hu_T2	ethyl butanoate	0.82	0.0125
CFU_T2	3_methylbutyl acetate	0.82	0.0122
Hu_T2	ethyl acetate	0.81	0.015
Mp_T1	ethyl 3_methylbutanoate	0.81	0.015
Hu_T1	ethyl acetate	0.8	0.0178
Mp_T2	ethyl 3_methylbutanoate	0.8	0.0166
Mp_T2	2_methylbutanoic acid	0.8	0.0176
Pk_T1	ethyl acetate	0.8	0.0165
Hu_T1	ethyl butanoate	0.79	0.0204
Mp_T2	acetic acid	0.78	0.0214
fermentation_completion	ethyl 3_methylbutanoate	0.78	0.0225
Pk_T1	ethyl butanoate	0.77	0.024
Hu_T2	3_methylbutyl acetate	0.76	0.0293
CFU_T1	ethyl acetate	0.75	0.0334
Td_T2	pH	0.75	0.0315
CFU_T1	ethyl propanoate	0.74	0.0356
CFU_T2	Calcium	0.73	0.0417
Pk_T1	3_methylbutyl acetate	0.72	0.0456
CFU_T1	pH	0.72	0.0419
Hu_T1	3_methylbutyl acetate	0.71	0.0471
Mp_T2	2_methylpropanoic acid	0.71	0.0499
Sc_T2	ethyl octanoate	0.71	0.0494
Ap_T2	butanol	-0.71	0.0486
Pk_T2	2_methylpropanol	-0.71	0.0497
Hu_T2	2_methylpropanol	-0.72	0.0442
Mp_T1	ethyl acetate	-0.72	0.0449
fermentation_completion	YAN	-0.73	0.0412
Td_T2	ethyl 3_methylbutanoate	-0.74	0.0342
Sc_T2	acetic acid	-0.75	0.0334
Pk_T1	2_methylpropanol	-0.76	0.027
Sc_T1	butanoic acid	-0.76	0.0303
Ap_T2	acetic acid	-0.77	0.0251
Sc_T1	2_methylbutanoic acid	-0.77	0.0246
CFU_T1	Aluminium	-0.77	0.0255
CFU_T2	2_methylpropanoic acid	-0.77	0.0262
Ap_T1	2_methylbutanol	-0.78	0.0236
Mp_T1	ethyl butanoate	-0.78	0.0228
Sc_T2	3_methylbutanol	-0.78	0.0214
Sc_T2	3_methylbutanoic acid	-0.78	0.0239
Mp_T2	ethyl butanoate	-0.79	0.021
Sc_T1	3_methylbutanoic acid	-0.79	0.0187
CFU_T1	acetic acid	-0.79	0.0186
Td_T1	3_methylbutanoic acid	-0.79	0.0202
fermentation_completion	octanoic acid	-0.79	0.0204
fermentation_completion	AMINO	-0.79	0.0205
Td_T1	acetic acid	-0.8	0.017
Td_T2	3_methylbutanoic acid	-0.8	0.0169
Td_T2	2_methylpropanol	-0.8	0.0179
CFU_T1	3_methylbutanoic acid	-0.81	0.0158
CFU_T2	2_methylpropanol	-0.81	0.0137
Mp_T2	pH	-0.82	0.0135
Pk_T1	2_methylbutanoic acid	-0.83	0.0115
Pk_T2	ethyl 3_methylbutanoate	-0.83	0.0113
CFU_T2	2_methylbutanoic acid	-0.83	0.0101
Ap_T1	2_methylpropanol	-0.84	0.00936
Ap_T1	fermentation_completion	-0.85	0.00811
Mp_T2	3_methylbutyl acetate	-0.85	0.00732
Mp_T2	ethyl acetate	-0.85	0.00798
Pk_T2	3_methylbutanoic acid	-0.85	0.00725
Pk_T2	acetic acid	-0.86	0.00584
Sc_T2	ethyl 3_methylbutanoate	-0.86	0.00636
CFU_T2	acetic acid	-0.86	0.00675
fermentation_completion	decanoic acid	-0.86	0.00616
Hu_T1	ethyl 3_methylbutanoate	-0.87	0.00537
Mp_T1	pH	-0.87	0.00476
Mp_T2	Calcium	-0.87	0.00448
Pk_T1	ethyl 3_methylbutanoate	-0.88	0.00405
Hu_T2	ethyl 3_methylbutanoate	-0.89	0.00298
Hu_T1	2_methylbutanoic acid	-0.9	0.00248
Sc_T2	2_methylbutanol	-0.9	0.00208
fermentation_completion	ethyl octanoate	-0.9	0.00213
Hu_T2	2_methylbutanoic acid	-0.91	0.00161
Sc_T1	acetic acid	-0.91	0.00147
Sc_T2	fermentation_completion	-0.91	0.00181
Pk_T1	acetic acid	-0.92	0.00135
CFU_T2	ethyl 3_methylbutanoate	-0.92	0.00105
Sc_T2	2_methylpropanol	-0.93	0.0008
Hu_T1	acetic acid	-0.96	0.000105
Hu_T1	3_methylbutanoic acid	-0.96	0.000148
Hu_T2	3_methylbutanoic acid	-0.96	0.00011
Hu_T2	acetic acid	-0.96	0.000211
Pk_T1	3_methylbutanoic acid	-0.96	0.000154
CFU_T2	3_methylbutanoic acid	-0.96	0.000143

### Sheet: Table S5
Table S5. Multiple comparison test between the cell numbers of S. cerevisiae and H. uvarum at three diferent timepoints.
timepoint (hours)	Tukey's multiple comparisons test	Mean Diff.	95.00% CI of diff.	Adjusted P Value	Summary
22	Sc vs. Hu	-939237	-1212424 to -666050	<0.0001	****
22	Sc vs. Sc(Coinoc)	45545	-227642 to 318733	0.9483	ns
22	Sc vs. Hu(coinoc)	-890332	-1163520 to -617145	<0.0001	****
22	Hu vs. Sc(Coinoc)	984783	711595 to 1257970	<0.0001	****
22	Hu vs. Hu(coinoc)	48905	-224282 to 322092	0.9373	ns
22	Sc(Coinoc) vs. Hu(coinoc)	-935878	-1209065 to -662691	<0.0001	****
27	Sc vs. Hu	-3080605	-4305276 to -1855935	0.0002	***
27	Sc vs. Sc(Coinoc)	76227	-1148443 to 1300898	0.997	ns
27	Sc vs. Hu(coinoc)	-2957198	-4181869 to -1732528	0.0003	***
27	Hu vs. Sc(Coinoc)	3156833	1932162 to 4381503	0.0002	***
27	Hu vs. Hu(coinoc)	123407	-1101263 to 1348077	0.9875	ns
27	Sc(Coinoc) vs. Hu(coinoc)	-3033425	-4258096 to -1808755	0.0002	***
45	Sc vs. Hu	-83175110	-133681561 to -32668660	0.0033	**
45	Sc vs. Sc(Coinoc)	2040455	-48465996 to 52546905	0.9992	ns
45	Sc vs. Hu(coinoc)	-93642850	-144149301 to -43136400	0.0016	**
45	Hu vs. Sc(Coinoc)	85215565	34709114 to 135722016	0.0029	**
45	Hu vs. Hu(coinoc)	-10467740	-60974191 to 40038711	0.9078	ns
45	Sc(Coinoc) vs. Hu(coinoc)	-95683305	-146189756 to -45176854	0.0014	**
72	Sc vs. Hu	-15999648	-52097985 to 20098690	0.5225	ns
72	Sc vs. Sc(Coinoc)	62942977	26844640 to 99041315	0.0023	**
72	Sc vs. Hu(coinoc)	23182139	-12916199 to 59280477	0.2453	ns
72	Hu vs. Sc(Coinoc)	78942625	42844288 to 115040963	0.0005	***
72	Hu vs. Hu(coinoc)	39181787	3083449 to 75280124	0.0341	*
72	Sc(Coinoc) vs. Hu(coinoc)	-39760838	-75859176 to -3662501	0.0317	*

### Sheet: Table S6
Table S6. Growth rate of five Hanseniaspora spp. and S. cerevisiae (AWRI1492) inoculated in CDM and incubated at 28°C.
species	growth rate (h-1)	doubling time (hr)
S. cerevisiae	0.28	2.477
H. uvarum	0.425	1.63
H. opuntiae	0.0776	8.93
H. pseudoguilliermondii	0.2234	3.1
H. guilliermonii	0.514	1.349
H. valbyensis	0.1544	4.49
